# MERS-CoV antagonizes PKR activation by inhibiting its condensation at viral replication complexes

**DOI:** 10.1101/2025.08.18.670656

**Authors:** Ebba K. Blomqvist, Nicole Bracci, Helena Winstone, J. Monty Watkins, Susan R. Weiss, James M. Burke

## Abstract

Middle East respiratory syndrome coronavirus (MERS-CoV) is a highly pathogenic virus that antagonizes innate immune responses, including the protein kinase R (PKR) pathway. Here, we examine the process of PKR activation in response to an immunostimulatory MERS-CoV mutant encoding an inactive endoribonuclease U and a deletion of accessory protein NS4a. We show that PKR condenses and activates on viral dsRNA proximal to viral double-membrane vesicles (DMVs). Condensates composed of activated PKR disassociate from dsRNA and dissolve, releasing activated PKR molecules into the cytosol where they phosphorylate eIF2α to initiate the integrated stress response. MERS-CoV NS4a protein prevents PKR activation by condensing on dsRNA and occluding PKR binding. Lastly, PKR condensation coincided with its activation in response to Zika virus. These findings establish a comprehensive model for PKR activation in response to positive-strand RNA viruses that replicate within membrane-associated complexes and elucidate how MERS-CoV antagonizes this crucial antiviral pathway.

**GRAPHICAL ABSTRACT:** 

**HIGHLIGHTS:**

- PKR condenses on viral dsRNA exposed at membrane-associated replication complexes
- PKR condensation initiates autophosphorylation of PKR
- Activated p-PKR molecules disassociate from dsRNA and re-localize to the cytosol
- MERS-CoV NS4a inhibits PKR activation by occluding PKR condensation on dsRNA.
