## Supplemental Spreadsheet for "MERS-CoV antagonizes PKR activation by inhibiting its condensation at viral replication complexes"

### Sheet: Legend
Table S1	Antibodies used for IFA
Table S2	Chemicals and Reagents
Table S3	Cell Lines
Table S4	Antibodies used for western blotting
Table S5	gBlock sequences.
Table S6	MERS-CoV smRNA-FISH probes

### Sheet: Table S1
Antibody	Source	Catalog number
p-PKR (Rabbit)	Invitrogen	MA5-32086
PKR (Rabbit)	Cell Signaling	12297S
p-eIF2a (Rabbit)	Abcam
eIF2a (Mouse)	Abcam	ab50733
K1 (dsRNA) (Mouse)	Cell Signaling	28764S
MERS-nsp8 (GPig)	Comar Otter PNAS 2022	N/A
Anti-Puromycin (Mouse)	Millipore Sigma	MABE343
G3BP1	Abcam	ab56574

### Sheet: Table S2
Reagents	Source	Catalog number
Poly(I:C) HMW	InvivoGen	tlrl-pic
Lipofectamine 2000	Thermo Fisher Scientific	11668027
Duolink® Proximity Ligation Assay In Situ (Mouse/Rabbit)	Millipore Sigma	DUO92101-1KT
Gibson Assembly Kit	NEB	E5510S

### Sheet: Table S3
ID #	Cell Line	Source	Parental Cell Line
1	A549	Burke et al., 2016	N/A
2	A549-PKR-KO	Burke et al., 2020	1
5	A549-GFP-control	This work	1
6	A549-GFP-NS4a	This work	1
7	A549-DPP4	Comar et al., 2019	1
8	A549-DPP4-RL KO	Comar et al., 2019	7
9	A549-DPP4-PKR KO	Comar et al., 2022	7
10	A549-DPP4 +GFP-Control	This work	7
11	A549-DPP4 + GFP-PKR	This work	7
13	A549-DPP4 +GFP-NS4A	This work	7
Should we add a column for was figure/panel the cells were used in?

### Sheet: Table S4
Antibody	Antibody species	Blocking buffer	Dilution	Catalog number
p-PKR	Rabbit	5% BSA in TBST	0.736111	Abcam
				32036
PKR	Rabbit	5% milk or 5% BSA in TBST	0.736111	Cell Signaling
				12297
p-eIF2a	Rabbit	5% BSA in TBST	0.736111	Cell Signaling
				3398
eIF2a	Rabbit	5% milk or 5% BSA in TBST	0.736111	Cell Signaling
				9722
GFP	Mouse	5% milk or 5% BSA in TBST	0.736111	Thermo Fisher MA5-15256
MERS-CoV Nucleocapsid	Rabbit	5% milk or 5% BSA in TBST	1.43056	Sino Biological
				40068-MM10
GAPDH	Rabbit	5% milk or 5% BSA in TBST	1.43056	Cell Signaling 2118
Anti-Rabbit HRP	Goat	5% milk or 5% BSA in TBST	2.125	Cell Signaling
				7074S
Anti-Mouse HRP	Horse	5% milk or 5% BSA in TBST	2.125	Cell Signaling
				7076S

### Sheet: Table S5
gBlock: GFP-PKR	ACACCGGGACTGAAACTCGAGGCCACCATGGTGAGCAAGGGCGAGGAGCTGTTCACCGGGGTGGTGCCCATCCTGGTCGAGCTGGACGGCGACGTAAACGGCCACAAGTTCAGCGTGTCCGGCGAGGGCGAGGGCGATGCCACCTACGGCAAGCTGACCCTGAAGTTCATCTGCACCACCGGCAAGCTGCCCGTGCCCTGGCCCACCCTCGTGACCACCCTGACCTACGGCGTGCAGTGCTTCAGCCGCTACCCCGACCACATGAAGCAGCACGACTTCTTCAAGTCCGCCATGCCCGAAGGCTACGTCCAGGAGCGCACCATCTTCTTCAAGGACGACGGCAACTACAAGACCCGCGCCGAGGTGAAGTTCGAGGGCGACACCCTGGTGAACCGCATC…
gBlock: NS4a	GTACAAGGGTGGCTCATCTAGAATGGATTACGTGTCTCTGCTTAATCAAATTTGGCAGAAGTACCTTAACTCACCGTATACTACTTGTTTGTACATCCCTAAACCCACAGCTAAGTATACACCTTTAGTTGGCACTTCATTGCACCCTGTGCTGTGGAACTGTCAGCTATCCTTTGCTGGTTATACTGAATCTGCTGTTAATTCTACAAAAGCTTTGGCCAAACAGGACGCAGCTCAGCGAATCGCTTGGTTGCTACATAAGGATGGAGGAATCCCTGATGGATGTTCCCTCTACCTCCGGCACTCAAGTTTATTCGCGCAAAGCGAGGAAGAGGAGCCATTCTCCAACTAATCTAGACCCAGCTTTCTTGTAC

### Sheet: Table S6
Probe	Sequence
MERS-ORF1a-1	acaccagccacgaaagacat
MERS-ORF1a-2	agttgagcgctgctcgatac
MERS-ORF1a-3	cacatggtcttgatgttttt
MERS-ORF1a-4	cacagagtggcacagttaga
MERS-ORF1a-5	tttttcaaccaggtttcctg
MERS-ORF1a-6	catccatgaaccatggtgaa
MERS-ORF1a-7	ggctcctttttaagtaacat
MERS-ORF1a-8	ccggatgggcacatagagaa
MERS-ORF1a-9	tcaaccaggtacacacgagg
MERS-ORF1a-10	attttcacaagcaatgagcc
MERS-ORF1a-11	agccaattggttaaccatga
MERS-ORF1a-12	aacataccaataggcttgcc
MERS-ORF1a-13	cctgtgacaagttcgatgtc
MERS-ORF1a-14	tgcgcaggagaatattttgc
MERS-ORF1a-15	gtgtagtgataaccaccacg
MERS-ORF1a-16	tgtctcgctcatagtggaat
MERS-ORF1a-17	catccactcagggcaagagg
MERS-ORF1a-18	taggatccgcctcaaaatcg
MERS-ORF1a-19	agattctgggcatatttgcc
MERS-ORF1a-20	accgccaatcaacttcttaa
MERS-ORF1a-21	attggtcaactggagtgaca
MERS-ORF1a-22	tttccatcaacgccacacat
MERS-ORF1a-23	aaatgcgtaggcactaatgg
MERS-ORF1a-24	cttcaacatcagccagtttg
MERS-ORF1a-25	aatgtgatgaagccttcgtc
MERS-ORF1a-26	gctcaacatgccaaaccaat
MERS-ORF1a-27	gcttaggatatggaacgtct
MERS-ORF1a-28	aacaccatccttttggacca
MERS-ORF1a-29	aatagtgaggaggagtgttt
MERS-ORF1a-30	cgtggggtgagcgttaaaat
MERS-ORF1a-31	cagaaacgccactccacttg
MERS-ORF1a-32	ggagtttttgtttgagggac
MERS-ORF1a-33	tcaagtgactccttaccata
MERS-ORF1a-34	gtggtaaatgtaggttgggt
